# Positive Selection Screen Identifies Natural Product β-Catenin Inactivators

**DOI:** 10.1101/2025.08.27.671140

**Authors:** Matthew W. Boudreau, Vitor F. Freire, Sophie C. Corbett, Lucero Martínez-Fructuoso, Shilpa R. Shenoy, Wenyu Yu, Rohitesh Kumar, Christopher C. Thornburg, Rhone K. Akee, Brian D. Peyser, Qinqin Jiang, Jennifer Splaine, Jamie L. Pfaff, Benjamin C. Chandler, Dinah M. Abeja, Katherine A. Donovan, Jianwei Che, Benjamin L. Lampson, Mariana Cooke, Marcelo G. Kazanietz, Patricia Szajner, Jennifer A. Smith, Vidyasagar Koduri, Tanja Grkovic, Barry R. O’Keefe, William G. Kaelin

**Author notes:** Correspondence (W.G.K.).

## Abstract

Many genetically validated targets in cancer, including the transcription factor β-catenin (β-cat), have historically been viewed as undruggable. Cell-based phenotypic screening of chemical compounds can reveal new biological and pharmacological principles. Natural products are powerful probes because of their superior structural diversity, drug-like properties, and biological activities as compared to unoptimized synthetic compounds. We screened 326,304 natural product mixtures (40,744 extracts and 285,560 fractions derived from them) using mammalian cells expressing an oncogenic version of β-cat fused to a suicide protein. Multiple fractions degraded the β-cat fusion protein or drove it into a compartment where both fusion partners were apparently inactive. The active natural product from one of the latter specifically activates novel, but not classical, protein kinase Cs (PKCs) and thereby relocates β-cat to juxtamembrane vacuolar structures. These findings suggest a path for inactivating oncogenic β-cat and underscore the power of screening natural product collections with robust phenotypic assays.
