## Supplementary material for "Positive Selection Screen Identifies Natural Product β-Catenin Inactivators": SI Table 1

### Sheet: Sheet1
	Sample_ID	kingdom	phylum	class	order	family	GENUS	SPECIES	REGION/COUNTRY	Region/Country Counter
	L128885_5	Viridiplantae	Streptophyta	Magnoliopsida	Celastrales	Celastraceae	Cassine	buchananii	AFRICA (General)	1	TOTAL COUNTRIES AND REGION	70
	L128885_6	Viridiplantae	Streptophyta	Magnoliopsida	Celastrales	Celastraceae	Cassine	buchananii	AFRICA (General)
	M31793_5	Metazoa	Cnidaria	NA	NA	NA	NA	NA	ALASKA	1
	L103009_5	Viridiplantae	Streptophyta	Magnoliopsida	Fagales	Fagaceae	Quercus	emoryi	ARIZONA	1
	L127341_6	Viridiplantae	Streptophyta	Magnoliopsida	Asterales	Asteraceae	Brickellia	scabra	ARIZONA
	M13931_6	Metazoa	Porifera	Demospongiae	Dictyoceratida	Spongiidae	Hyattella	intestinalis	BAHREIN OR BAHRAIN	1
	L89137_6	Viridiplantae	Streptophyta	Magnoliopsida	Rosales	Moraceae	Ficus	fistulosa cf.	BALI	1
	L100889_4	Viridiplantae	Streptophyta	Magnoliopsida	Gentianales	Apocynaceae	Wrightia	coccinea	BANGLADESH	1
	L100883_6	Viridiplantae	Streptophyta	Magnoliopsida	Malpighiales	Euphorbiaceae	Jatropha	gossypifolia	BANGLADESH
	L44849_5	Viridiplantae	Streptophyta	Magnoliopsida	Malvales	Tiliaceae	Trichospermum	grewiifolium	BELIZE (BRITISH HONDURAS)	1
	L45285_5	Viridiplantae	Streptophyta	Magnoliopsida	Fabales	Fabaceae	Lonchocarpus	xuul	BELIZE (BRITISH HONDURAS)
	L47391_5	Viridiplantae	Streptophyta	Magnoliopsida	Malpighiales	Euphorbiaceae	Euphorbia	tirucalli	BELIZE (BRITISH HONDURAS)
	L61619_5	Viridiplantae	Streptophyta	Magnoliopsida	Rosales	Moraceae	Ficus	obtusifolia	BELIZE (BRITISH HONDURAS)
	L61649_5	Viridiplantae	Streptophyta	Magnoliopsida	Fabales	Fabaceae	Sphingium	platyloba	BELIZE (BRITISH HONDURAS)
	L45347_6	Viridiplantae	Streptophyta	Magnoliopsida	Sapindales	Sapindaceae	Paullinia	clavigera	BELIZE (BRITISH HONDURAS)
	L46013_6	Viridiplantae	Streptophyta	Magnoliopsida	Sapindales	Sapindaceae	Talisia	olivaeformis	BELIZE (BRITISH HONDURAS)
	L46653_6	Viridiplantae	Streptophyta	Magnoliopsida	Santalales	Loranthaceae	Psittacanthus	mayanus	BELIZE (BRITISH HONDURAS)
	L53123_6	Viridiplantae	Streptophyta	Magnoliopsida	Malpighiales	Clusiaceae	Rheedia	edulis	BELIZE (BRITISH HONDURAS)
	L61789_6	Viridiplantae	Streptophyta	Magnoliopsida	Rosales	Moraceae	Ficus	obtusifolia	BELIZE (BRITISH HONDURAS)
	L15009_5	Viridiplantae	Streptophyta	Magnoliopsida	Fabales	Fabaceae	Calliandra	confusa	BELIZE (BRITISH HONDURAS)
	L15009_6	Viridiplantae	Streptophyta	Magnoliopsida	Fabales	Fabaceae	Calliandra	confusa	BELIZE (BRITISH HONDURAS)
	L10013_5	Viridiplantae	Streptophyta	Magnoliopsida	Solanales	Solanaceae	Solanum	caricaefolium	BOLIVIA	1
	L58327_5	Viridiplantae	Streptophyta	Magnoliopsida	Sapindales	Rutaceae	Dictyoloma	peruvianum	BOLIVIA
	L31893_6	Viridiplantae	Streptophyta	Magnoliopsida	Solanales	Solanaceae	Solanum	sessile	BOLIVIA
	L58417_6	Viridiplantae	Streptophyta	Magnoliopsida	Sapindales	Meliaceae	Guarea	guidonia	BOLIVIA
	L31931_1	Viridiplantae	Streptophyta	Magnoliopsida	Fabales	Fabaceae	Enterolobium	contortisiliquum	BOLIVIA
	L32669_3	Viridiplantae	Streptophyta	Magnoliopsida	Gentianales	Rubiaceae	Pogonopus	cf. tubulosus	BOLIVIA
	L83853_4	Viridiplantae	Streptophyta	Magnoliopsida	Sapindales	Meliaceae	Aglaia	lasiflora ?	BORNEO (SARAWAK, BRUNEI, NORTH BORNEO)	1
	L6497_5	Viridiplantae	Streptophyta	Magnoliopsida	Gentianales	Loganiaceae	Fagraea	auriculata	BORNEO (SARAWAK, BRUNEI, NORTH BORNEO)
	L6617_5	Viridiplantae	Streptophyta	Magnoliopsida	Sapindales	Simaroubaceae	Eurycoma	longifolia	BORNEO (SARAWAK, BRUNEI, NORTH BORNEO)
	L11123_5	Viridiplantae	Streptophyta	Magnoliopsida	Rosales	Moraceae	Maclura	cochinchinense	BORNEO (SARAWAK, BRUNEI, NORTH BORNEO)
	L6601_6	Viridiplantae	Streptophyta	Magnoliopsida	Malvales	Dipterocarpaceae	Dipterocarpus	confertus	BORNEO (SARAWAK, BRUNEI, NORTH BORNEO)
	L26343_6	Viridiplantae	Streptophyta	Magnoliopsida	Malvales	Tiliaceae	Trichospermum	psilocladum	BORNEO (SARAWAK, BRUNEI, NORTH BORNEO)
	L29737_6	Viridiplantae	Streptophyta	Magnoliopsida	Laurales	Lauraceae	Actinodaphne	macrophylla cf.	BORNEO (SARAWAK, BRUNEI, NORTH BORNEO)
	L33663_6	Viridiplantae	Streptophyta	Magnoliopsida	Gentianales	Apocynaceae	Voacanga	havilandii	BORNEO (SARAWAK, BRUNEI, NORTH BORNEO)
	L64055_6	Viridiplantae	Streptophyta	Magnoliopsida	Ericales	Sapotaceae	Madhuca	kunstleri	BORNEO (SARAWAK, BRUNEI, NORTH BORNEO)
	L5683_1	Viridiplantae	Streptophyta	Magnoliopsida	Fabales	Fabaceae	Archidendron	ellipticum	BORNEO (SARAWAK, BRUNEI, NORTH BORNEO)
	L6629_1	Viridiplantae	Streptophyta	Magnoliopsida	Sapindales	Meliaceae	Aglaia	tomentosa	BORNEO (SARAWAK, BRUNEI, NORTH BORNEO)
	L26219_7	Viridiplantae	Streptophyta	Magnoliopsida	Malpighiales	Euphorbiaceae	Elateriospermum	tapos	BORNEO (SARAWAK, BRUNEI, NORTH BORNEO)
	L125085_5	Viridiplantae	Streptophyta	Magnoliopsida	Fabales	Fabaceae	Centrolobium	robustum	BRAZIL	1
	L101379_5	Viridiplantae	Streptophyta	Magnoliopsida	Caryophyllales	Polygonaceae	Eriogonum	wrightii	CALIFORNIA	1
	L101837_5	Viridiplantae	Streptophyta	Magnoliopsida	Saxifragales	Crassulaceae	Sedum	laxum	CALIFORNIA
	L101993_6	Viridiplantae	Streptophyta	Magnoliopsida	Malpighiales	Salicaceae	Salix	sitchensis	CALIFORNIA
	L120877_6	Viridiplantae	Streptophyta	Magnoliopsida	Liliales	Liliaceae	Maianthemum	dilatatum	CALIFORNIA
	L126337_6	Viridiplantae	Streptophyta	Magnoliopsida	Malpighiales	Euphorbiaceae	Chamaesyce	albomarginata	CALIFORNIA
	L1621_5	Viridiplantae	Streptophyta	Magnoliopsida	Rosales	Ulmaceae	Celtis	zenkeri	CAMEROON (FRENCH CAMEROONS)	1
	L43899_5	Viridiplantae	Streptophyta	Magnoliopsida	Malpighiales	Violaceae	Rinorea	breviracemosa	CAMEROON (FRENCH CAMEROONS)
	L46729_5	Viridiplantae	Streptophyta	Magnoliopsida	Sapindales	Burseraceae	Dacryodes	letestui	CAMEROON (FRENCH CAMEROONS)
	L43899_6	Viridiplantae	Streptophyta	Magnoliopsida	Malpighiales	Violaceae	Rinorea	breviracemosa	CAMEROON (FRENCH CAMEROONS)
	L50611_7	Viridiplantae	Streptophyta	Magnoliopsida	Caryophyllales	Ancistrocladaceae	Ancistrocladus	korupensis?	CAMEROON (FRENCH CAMEROONS)
	M18359_6	Metazoa	Bryozoa	Gymnolaemata	Cheilostomatida	Candidae	Menipea	triseriata	CAPE OF GOOD HOPE (CAPE PROVINCE)	1
	K3781_6	Viridiplantae	Chlorophyta	Ulvophyceae	Ulvales	Ulvaceae	Enteromorpha	intestinalis	CAPE OF GOOD HOPE (CAPE PROVINCE)
	M31745_5	Metazoa	Cnidaria	NA	NA	NA	NA	NA	CAROLINE ISLANDS	1
	L40483_5	Viridiplantae	Streptophyta	Magnoliopsida	Arecales	Arecaceae	Arenga	undulatifolia	CELEBES	1
	L40521_5	Viridiplantae	Streptophyta	Magnoliopsida	Malvales	Gonystylaceae	Gonystylus	macrophyllus	CELEBES
	L40739_5	Viridiplantae	Streptophyta	Magnoliopsida	Rosales	Urticaceae	Nothocnide	repanda	CELEBES
	L40993_5	Viridiplantae	Streptophyta	Magnoliopsida	Rosales	Moraceae	Parartocarpus	venenosus	CELEBES
	L67947_5	Viridiplantae	Streptophyta	Magnoliopsida	Rosales	Moraceae	Ficus	gul cf.	CELEBES
	L67963_5	Viridiplantae	Streptophyta	Magnoliopsida	Sapindales	Burseraceae	Canarium	hirsutum	CELEBES
	L9567_5	Viridiplantae	Streptophyta	Magnoliopsida	Gentianales	Rubiaceae	Morinda	longiflora	CENTRAL AFRICAN REPUBLIC (UBANGI-SHARI)	1
	L60835_5	Viridiplantae	Streptophyta	Magnoliopsida	Sapindales	Meliaceae	Lovoa	trichilioides	CENTRAL AFRICAN REPUBLIC (UBANGI-SHARI)
	L8197_6	Viridiplantae	Streptophyta	Magnoliopsida	Sapindales	Sapindaceae	Blighia	unijugata	CENTRAL AFRICAN REPUBLIC (UBANGI-SHARI)
	L12107_6	Viridiplantae	Streptophyta	Magnoliopsida	Malpighiales	Euphorbiaceae	Bridelia	scleroneura	CENTRAL AFRICAN REPUBLIC (UBANGI-SHARI)
	L33167_6	Viridiplantae	Streptophyta	Magnoliopsida	Ericales	Sapotaceae	Synsepalum	stipulatum	CENTRAL AFRICAN REPUBLIC (UBANGI-SHARI)
	L9511_6	Viridiplantae	Streptophyta	Magnoliopsida	Rosales	Moraceae	Ficus	thonningii	CENTRAL AFRICAN REPUBLIC (UBANGI-SHARI)
	L33167_7	Viridiplantae	Streptophyta	Magnoliopsida	Ericales	Sapotaceae	Synsepalum	stipulatum	CENTRAL AFRICAN REPUBLIC (UBANGI-SHARI)
	L50437_6	Viridiplantae	Streptophyta	Magnoliopsida	Gentianales	Apocynaceae	Alyxia	pilosa	CERAM	1
	L124347_6	Viridiplantae	Streptophyta	Magnoliopsida	Sapindales	Anacardiaceae	Rhus	schiediana	CHIAPAS	1
	L38747_5	Viridiplantae	Streptophyta	Magnoliopsida	Sapindales	Burseraceae	Protium	spruceanum	COLOMBIA	1
	L40865_5	Viridiplantae	Streptophyta	Magnoliopsida	Sapindales	Meliaceae	Guarea	kunthiana	COLOMBIA
	L41197_5	Viridiplantae	NA	NA	NA	NA	NA	NA	COLOMBIA
	L41065_6	Viridiplantae	NA	NA	NA	NA	NA	NA	COLOMBIA
	L39893_5	Viridiplantae	Streptophyta	Magnoliopsida	Malpighiales	Euphorbiaceae	Croton	NA	DOMINICAN REPUBLIC	1
	L39805_6	Viridiplantae	Streptophyta	Magnoliopsida	Malvales	Malvaceae	Hibiscus	pernambucensis	DOMINICAN REPUBLIC
	L11161_5	Viridiplantae	Streptophyta	Magnoliopsida	Magnoliales	Annonaceae	Annona	reticulata	DOMINICAN REPUBLIC
	M15083_5	Metazoa	Porifera	Homoscleromorpha	Homosclerophorida	Plakinidae	Corticium	tetralophum	EASTERN PACIFIC (PANAMANIAN)	1
	M15083_7	Metazoa	Porifera	Homoscleromorpha	Homosclerophorida	Plakinidae	Corticium	tetralophum	EASTERN PACIFIC (PANAMANIAN)
	L9673_5	Viridiplantae	Streptophyta	Magnoliopsida	Solanales	Solanaceae	Solanum	oblongifolium	ECUADOR	1
	L19231_5	Viridiplantae	Streptophyta	Magnoliopsida	Magnoliales	Annonaceae	Rollinia	sp.	ECUADOR
	L9933_6	Viridiplantae	Streptophyta	Magnoliopsida	Malpighiales	Rhizophoraceae	Cassipourea	sp.	ECUADOR
	L21307_6	Viridiplantae	Streptophyta	Magnoliopsida	Malpighiales	Clusiaceae	Symphonia	globulifera	ECUADOR
	L41077_6	Viridiplantae	Streptophyta	Magnoliopsida	Crossosomatales	Staphyleaceae	Turpinia	occidentalis	ECUADOR
	L78783_6	Viridiplantae	NA	NA	NA	NA	NA	NA	ECUADOR
	L97001_6	Viridiplantae	Streptophyta	Magnoliopsida	Arecales	Arecaceae	Aiphanes	lindeniana	ECUADOR
	L77695_7	Viridiplantae	Streptophyta	Magnoliopsida	Gentianales	Apocynaceae	Plumeria	rubra	ECUADOR
	L77761_7	Viridiplantae	NA	NA	NA	NA	NA	NA	ECUADOR
	L94463_7	Viridiplantae	Streptophyta	Magnoliopsida	Rosales	Moraceae	Ficus	hartwegii	ECUADOR
	L73935_7	Viridiplantae	Streptophyta	Magnoliopsida	Malpighiales	Clusiaceae	Symphonia	globulifera	ECUADOR
	L108709_2	Viridiplantae	Streptophyta	Magnoliopsida	Solanales	Solanaceae	Solanum	sp.	ETHIOPIA (ABYSSINIA, ERITREA)	1
	L108709_3	Viridiplantae	Streptophyta	Magnoliopsida	Solanales	Solanaceae	Solanum	sp.	ETHIOPIA (ABYSSINIA, ERITREA)
	M16189_6	Metazoa	Porifera	Demospongiae	Tetractinellida	Ancorinidae	Rhabdastrella	globostellata	FIJI	1
	M26211_2	Metazoa	Chordata	Ascidiacea	Aplousobranchia	Polycitoridae	Polyclinum	constellatum	FLORIDA	1
	M22923_5	Metazoa	Bryozoa	Gymnolaemata	Cheilostomatida	Schizoporellidae	Schizoporella	sp.	FLORIDA
	M26277_5	Metazoa	Porifera	Demospongiae	Dictyoceratida	Dysideidae	Dysidea	BAG sp. 7	FLORIDA
	M33477_5	Metazoa	Chordata	Ascidiacea	Aplousobranchia	Polycitoridae	Eudistoma	obscuratum	FLORIDA
	M22911_6	Metazoa	Porifera	Demospongiae	Dictyoceratida	Dysideidae	Dysidea	BAG sp 2	FLORIDA
	M22967_6	Metazoa	Porifera	Demospongiae	Dictyoceratida	Dysideidae	Dysidea	BAG sp 1	FLORIDA
	M28245_6	Metazoa	Porifera	Demospongiae	Tetractinellida	Ancorinidae	Penares	mastoidea	FLORIDA
	L125605_6	Viridiplantae	Streptophyta	Magnoliopsida	Asterales	Asteraceae	Borrichia	arborescens	FLORIDA
	L1261_7	Fungi	Ascomycota	Lecanoromycetes	Peltigerales	Collemataceae	Leptogium	austroamericanum	FLORIDA
	L80135_5	Viridiplantae	Streptophyta	Magnoliopsida	Celastrales	Hippocrateaceae	Loeseneriella	africana	GHANA (GOLD COAST)	1
	L81139_5	Viridiplantae	Streptophyta	Magnoliopsida	Malvales	Sterculiaceae	Leptonychia	pubescens	GHANA (GOLD COAST)
	L64093_6	Viridiplantae	Streptophyta	Magnoliopsida	Rosales	Moraceae	Ficus	platyphylla	GHANA (GOLD COAST)
	L71715_6	Viridiplantae	Streptophyta	Magnoliopsida	Vitales	Vitaceae	Cissus	producta	GHANA (GOLD COAST)
	L80073_6	Viridiplantae	Streptophyta	Magnoliopsida	Fabales	Fabaceae	Talbotiella	gentii	GHANA (GOLD COAST)
	L81197_6	Viridiplantae	Streptophyta	Magnoliopsida	Gentianales	Apocynaceae	Saba	senegalensis	GHANA (GOLD COAST)
	L81223_6	Viridiplantae	Streptophyta	Magnoliopsida	Malpighiales	Flacourtiaceae	Caloncoba	gilgiana	GHANA (GOLD COAST)
	L71835_6	Viridiplantae	Streptophyta	Magnoliopsida	Gentianales	Apocynaceae	Oncinotis	glabrata	GHANA (GOLD COAST)
	L76829_6	Viridiplantae	Streptophyta	Magnoliopsida	Gentianales	Apocynaceae	Holarrhena	floribunda	GHANA (GOLD COAST)
	L30739_5	Viridiplantae	Streptophyta	Magnoliopsida	Fagales	Myricaceae	Myrica	cerifera	GUATEMALA	1
	L39425_5	Viridiplantae	Streptophyta	Magnoliopsida	Malvales	Tiliaceae	Trichospermum	grewiifolium	GUATEMALA
	L75613_5	Viridiplantae	Streptophyta	Magnoliopsida	Fabales	Fabaceae	Calliandra	calothyrsus	GUATEMALA
	L32207_6	Viridiplantae	Streptophyta	Magnoliopsida	Sapindales	Sapindaceae	Thouinidium	decandrum	GUATEMALA
	L127395_6	Viridiplantae	Streptophyta	Magnoliopsida	Boraginales	Boraginaceae	Cordia	eleagnoides	GUERRERO	1
	L78767_6	Viridiplantae	NA	NA	NA	NA	NA	NA	GUYANA (BRITISH GUIANA)	1
	L96979_6	Viridiplantae	Streptophyta	Magnoliopsida	Malpighiales	Clusiaceae	Symphonia	cf. globulifera	GUYANA (BRITISH GUIANA)
	L77255_7	Viridiplantae	Streptophyta	Magnoliopsida	Celastrales	Hippocrateaceae	Cheiloclinium	cognatum	GUYANA (BRITISH GUIANA)
	L87995_7	Viridiplantae	Streptophyta	Magnoliopsida	Malpighiales	Clusiaceae	Symphonia	cf. globulifera	GUYANA (BRITISH GUIANA)
	L76925_6	Viridiplantae	Streptophyta	Magnoliopsida	Sapindales	Anacardiaceae	Tapirira	guianensis	GUYANA (BRITISH GUIANA)
	L96979_7	Viridiplantae	Streptophyta	Magnoliopsida	Malpighiales	Clusiaceae	Symphonia	cf. globulifera	GUYANA (BRITISH GUIANA)
	L127139_6	Viridiplantae	Streptophyta	Magnoliopsida	Gentianales	Asclepiadaceae	Calotropis	gigantea	HAWAII	1
	L13267_5	Viridiplantae	Streptophyta	Magnoliopsida	Cucurbitales	Cucurbitaceae	Cucumis	sativus	INDIANA	1
	M2367_6	Metazoa	Porifera	Demospongiae	Dictyoceratida	Spongiidae	Spongia	sp. 7	INDO-WEST PACIFIC (GREAT BARRIER REEF) (SOUTH BOWEN)	1
	M1751_6	Metazoa	Porifera	Demospongiae	Haplosclerida	Callyspongiidae	Arenosclera	sp. d	INDO-WEST PACIFIC (GREAT BARRIER REEF) (TOWNSVILLE, CARINS)
	M2289_6	Metazoa	Porifera	Demospongiae	Haplosclerida	Niphatidae	Niphates	sp. m	INDO-WEST PACIFIC (GREAT BARRIER REEF) (TOWNSVILLE, CARINS)
	M3835_6	Metazoa	Chordata	Ascidiacea	Aplousobranchia	Didemnidae	Diplosoma	sp. 6	INDO-WEST PACIFIC (GREAT BARRIER REEF) (TOWNSVILLE, CARINS)
	M6247_6	Metazoa	Porifera	Demospongiae	Poecilosclerida	NA	NA	sp.	INDO-WEST PACIFIC (GREAT BARRIER REEF) (TOWNSVILLE, CARINS)
	K2367_6	Viridiplantae	Streptophyta	Magnoliopsida	Sapindales	Meliaceae	Xylocarpus	mekongensis (bark)	INDO-WEST PACIFIC (GREAT BARRIER REEF) (TOWNSVILLE, CARINS)
	M9241_6	Metazoa	Porifera	Demospongiae	Axinellida	Raspailiidae	NA	NA	INDO-WEST PACIFIC (INDO-POLYNESIAN)
	M1615_5	Metazoa	Chordata	Ascidiacea	Aplousobranchia	Polycitoridae	Sigillina	sp. 2	INDO-WEST PACIFIC (NORTHWESTERN AUSTRALIA)
	M8159_5	Metazoa	Chordata	Ascidiacea	Phlebobranchia	Ascidiidae	Ascidia/Phallusia	NA	INDO-WEST PACIFIC (NORTHWESTERN AUSTRALIA)
	M9091_5	Metazoa	Porifera	Demospongiae	Dictyoceratida	NA	NA	NA	INDO-WEST PACIFIC (UNKNOWN)
	M8255_6	Metazoa	Cnidaria	Anthozoa	Malacalcyonacea	Nephtheidae	Stereonephthya	NA	INDO-WEST PACIFIC (UNKNOWN)
	M9285_6	Metazoa	Porifera	Demospongiae	Axinellida	NA	NA	NA	INDO-WEST PACIFIC (UNKNOWN)
	L52087_5	Viridiplantae	Streptophyta	Magnoliopsida	Myrtales	Myrtaceae	Eugenia	fastigiata	JAVA	1
	L53517_5	Viridiplantae	Streptophyta	Magnoliopsida	Malpighiales	Euphorbiaceae	Sapium	indicum	JAVA
	L108605_5	Viridiplantae	Streptophyta	Magnoliopsida	Malpighiales	Euphorbiaceae	Euphorbia	candelabrum	KENYA	1
	L115061_5	Viridiplantae	Streptophyta	Magnoliopsida	Rosales	Moraceae	Ficus	vallis-choudae	KENYA
	L124729_5	Viridiplantae	Streptophyta	Magnoliopsida	Zingiberales	Zingiberaceae	Aframomum	sp.	KENYA
	L127355_6	Viridiplantae	Streptophyta	Magnoliopsida	Gentianales	Apocynaceae	Tabernaemontana	holstii	KENYA
	L127355_7	Viridiplantae	Streptophyta	Magnoliopsida	Gentianales	Apocynaceae	Tabernaemontana	holstii	KENYA
	L104589_6	Viridiplantae	Streptophyta	Magnoliopsida	Sapindales	Meliaceae	Aglaia	sp.	LAOS	1
	L37493_5	Viridiplantae	Streptophyta	Magnoliopsida	Gentianales	Rubiaceae	Morinda	rigida cf.	MADAGASCAR (MALAGASY REPUBLIC)	1
	L37715_5	Viridiplantae	Streptophyta	Magnoliopsida	Malvales	Bombacaceae	Adansonia	za	MADAGASCAR (MALAGASY REPUBLIC)
	L38687_5	Viridiplantae	Streptophyta	Magnoliopsida	Lamiales	Bignoniaceae	Rhodocolea	racemosa	MADAGASCAR (MALAGASY REPUBLIC)
	L56155_5	Viridiplantae	Streptophyta	Magnoliopsida	Malpighiales	Euphorbiaceae	Croton	jennyanus	MADAGASCAR (MALAGASY REPUBLIC)
	L77783_5	Viridiplantae	Streptophyta	Magnoliopsida	Rosales	Moraceae	Ficus	reflexa	MADAGASCAR (MALAGASY REPUBLIC)
	L82531_5	Viridiplantae	Streptophyta	Magnoliopsida	Malpighiales	Clusiaceae	Psorospermum	androsaemifolium	MADAGASCAR (MALAGASY REPUBLIC)
	L88527_5	Viridiplantae	Streptophyta	Magnoliopsida	Malvales	Tiliaceae	Grewia	glyphaeoides vel. sp. aff.	MADAGASCAR (MALAGASY REPUBLIC)
	L89695_5	Viridiplantae	Streptophyta	Magnoliopsida	Sapindales	Anacardiaceae	Protorhus	oblongifolia vel ap. aff.	MADAGASCAR (MALAGASY REPUBLIC)
	L98479_5	Viridiplantae	Streptophyta	Magnoliopsida	Malpighiales	Euphorbiaceae	Euphorbia	NA	MADAGASCAR (MALAGASY REPUBLIC)
	L100161_5	Viridiplantae	Streptophyta	Magnoliopsida	Sapindales	Simaroubaceae	Perriera	madagascariensis	MADAGASCAR (MALAGASY REPUBLIC)
	L100191_5	Viridiplantae	Streptophyta	Magnoliopsida	Sapindales	Simaroubaceae	Perriera	madagascariensis	MADAGASCAR (MALAGASY REPUBLIC)
	L37137_6	Viridiplantae	Streptophyta	Magnoliopsida	Sapindales	Sapindaceae	Allophylus	arboreus	MADAGASCAR (MALAGASY REPUBLIC)
	L37511_6	Viridiplantae	Streptophyta	Magnoliopsida	Sapindales	Anacardiaceae	Protorhus	ditimena	MADAGASCAR (MALAGASY REPUBLIC)
	L38163_6	Viridiplantae	Streptophyta	Magnoliopsida	Malpighiales	Euphorbiaceae	Euphorbia	tetraptera	MADAGASCAR (MALAGASY REPUBLIC)
	L38441_6	Viridiplantae	Streptophyta	Magnoliopsida	Fabales	Fabaceae	Senna	meridionalis	MADAGASCAR (MALAGASY REPUBLIC)
	L39027_6	Viridiplantae	Streptophyta	Magnoliopsida	Sapindales	Burseraceae	Canarium	boivinii cf.	MADAGASCAR (MALAGASY REPUBLIC)
	L88769_6	Viridiplantae	Streptophyta	Magnoliopsida	Sapindales	Anacardiaceae	Protorhus	oblongifolia vel sp. aff.	MADAGASCAR (MALAGASY REPUBLIC)
	L92379_6	Viridiplantae	Streptophyta	Magnoliopsida	Sapindales	Meliaceae	Trichilia	peltostylis vel sp. aff	MADAGASCAR (MALAGASY REPUBLIC)
	L92877_6	Viridiplantae	Streptophyta	Magnoliopsida	Gentianales	Rubiaceae	Mussaenda	arcuata	MADAGASCAR (MALAGASY REPUBLIC)
	L92923_6	Viridiplantae	Streptophyta	Magnoliopsida	Sapindales	Meliaceae	Lepidotrichilia	NA	MADAGASCAR (MALAGASY REPUBLIC)
	L93045_6	Viridiplantae	Streptophyta	Magnoliopsida	Malvales	Sarcolaenaceae	Leptolaena	multiflora	MADAGASCAR (MALAGASY REPUBLIC)
	L38105_7	Viridiplantae	Streptophyta	Magnoliopsida	Malpighiales	Euphorbiaceae	Euphorbia	tetraptera	MADAGASCAR (MALAGASY REPUBLIC)
	L56203_7	Viridiplantae	Streptophyta	Magnoliopsida	Rosales	Moraceae	Ficus	reflexa	MADAGASCAR (MALAGASY REPUBLIC)
	L82551_7	Viridiplantae	Streptophyta	Magnoliopsida	Fabales	Fabaceae	Kotschya	strigosa	MADAGASCAR (MALAGASY REPUBLIC)
	L99257_7	Viridiplantae	Streptophyta	Magnoliopsida	Malvales	Sarcolaenaceae	Leptolaena	gautieri	MADAGASCAR (MALAGASY REPUBLIC)
	L50833_1	Viridiplantae	Streptophyta	Magnoliopsida	Rosales	Moraceae	Trophis	montana	MADAGASCAR (MALAGASY REPUBLIC)
	L38289_2	Viridiplantae	Streptophyta	Magnoliopsida	Lamiales	Bignoniaceae	Phyllarthron	ilicifolium	MADAGASCAR (MALAGASY REPUBLIC)
	L82359_3	Viridiplantae	Streptophyta	Magnoliopsida	Gentianales	Rubiaceae	Psychotria	obtusifolia	MADAGASCAR (MALAGASY REPUBLIC)
	L51205_5	Viridiplantae	Streptophyta	Magnoliopsida	Rosales	Moraceae	Streblus	dimepate	MADAGASCAR (MALAGASY REPUBLIC)
	L55775_6	Viridiplantae	Streptophyta	Magnoliopsida	Sapindales	Meliaceae	Astrotrichilia	parvifolia aff.	MADAGASCAR (MALAGASY REPUBLIC)
	L55797_6	Viridiplantae	Streptophyta	Magnoliopsida	Sapindales	Rutaceae	Vepris	elliotii cf.	MADAGASCAR (MALAGASY REPUBLIC)
	L76951_6	Viridiplantae	Streptophyta	Magnoliopsida	Rosales	Moraceae	Ficus	reflexa	MADAGASCAR (MALAGASY REPUBLIC)
	L92637_6	Viridiplantae	Streptophyta	Magnoliopsida	Rosales	Moraceae	Ficus	reflexa	MADAGASCAR (MALAGASY REPUBLIC)
	L100161_6	Viridiplantae	Streptophyta	Magnoliopsida	Sapindales	Simaroubaceae	Perriera	madagascariensis	MADAGASCAR (MALAGASY REPUBLIC)
	L77783_7	Viridiplantae	Streptophyta	Magnoliopsida	Rosales	Moraceae	Ficus	reflexa	MADAGASCAR (MALAGASY REPUBLIC)
	M27957_5	Metazoa	Chordata	Ascidiacea	Aplousobranchia	Didemnidae	Leptoclinides	cuspidatus	MALAYSIA (FEDERATION OF MALAYA)	1
	L43203_5	Viridiplantae	Streptophyta	Magnoliopsida	Gentianales	Rubiaceae	Morinda	elliptica	MALAYSIA (FEDERATION OF MALAYA)
	L43221_5	Viridiplantae	Streptophyta	Magnoliopsida	Malpighiales	Rhizophoraceae	Carallia	brachiata	MALAYSIA (FEDERATION OF MALAYA)
	M25357_6	Metazoa	Porifera	Demospongiae	Tetractinellida	Ancorinidae	Rhabdastrella	globostellata	MALAYSIA (FEDERATION OF MALAYA)
	M27939_6	Metazoa	Cnidaria	Anthozoa	Malacalcyonacea	Alcyoniidae	Sinularia	leptoclados	MALAYSIA (FEDERATION OF MALAYA)
	K4071_6	Rhodophyta	Rhodophyta	Florideophyceae	Gracilariales	Gracilariaceae	Gracilaria	gigas	MALAYSIA (FEDERATION OF MALAYA)
	M28897_7	Metazoa	Porifera	Demospongiae	Haplosclerida	Petrosiidae	Petrosia (Strongylophora)	corticata	MALAYSIA (FEDERATION OF MALAYA)
	M24933_5	Metazoa	Porifera	Demospongiae	Haplosclerida	Niphatidae	Gelliodes	sp. nov.	MALAYSIA (FEDERATION OF MALAYA)
	M23035_6	Metazoa	Porifera	Homoscleromorpha	Homosclerophorida	Plakinidae	Corticium	sp. 1 (guam)	MARIANA ISLANDS (GUAM)	1
	K3637_6	Rhodophyta	Rhodophyta	Florideophyceae	Nemaliales	Galaxauraceae	Galaxaura	apiculata	MAURITIUS	1
	L96177_5	Viridiplantae	Streptophyta	Magnoliopsida	Sapindales	Simaroubaceae	Leitneria	floridana	MISSOURI	1
	L96177_6	Viridiplantae	Streptophyta	Magnoliopsida	Sapindales	Simaroubaceae	Leitneria	floridana	MISSOURI
	L102791_6	Viridiplantae	Streptophyta	Magnoliopsida	Sapindales	Anacardiaceae	Rhus	trilobata	NEW MEXICO	1
	L102795_6	Viridiplantae	Streptophyta	Magnoliopsida	Lamiales	Bignoniaceae	Chilopsis	linearis	NEW MEXICO
	M2593_5	Metazoa	Porifera	Demospongiae	Poecilosclerida	Myxillidae	Iophon	minor	NORTHERN NEW ZEALAND (AUCKLAND)	1
	M2613_5	Metazoa	Porifera	Demospongiae	Axinellida	Axinellidae	Pseudaxinella	australis	NORTHERN NEW ZEALAND (AUCKLAND)
	M2641_5	Metazoa	Bryozoa	Gymnolaemata	Cheilostomatida	Celleporariidae	Celleporaria	sp.1	NORTHERN NEW ZEALAND (AUCKLAND)
	M2663_5	Metazoa	Porifera	Demospongiae	Tetractinellida	Stellettidae	Stelletta	crater	NORTHERN NEW ZEALAND (AUCKLAND)
	M5131_5	Metazoa	Porifera	Demospongiae	Dictyoceratida	Thorectidae	Ircinia	sp. nz.6	NORTHERN NEW ZEALAND (AUCKLAND)
	M2441_6	Metazoa	Porifera	Demospongiae	Suberitida	Halichondriidae	Ciocalypta	penicillus	NORTHERN NEW ZEALAND (AUCKLAND)
	M5085_6	Metazoa	Porifera	Demospongiae	Poecilosclerida	Myxillidae	Iophon	sp. 2	NORTHERN NEW ZEALAND (AUCKLAND)
	M8841_6	Metazoa	Porifera	Demospongiae	Haplosclerida	NA	NA	NA	NORTHERN NEW ZEALAND (AUCKLAND)
	M2593_7	Metazoa	Porifera	Demospongiae	Poecilosclerida	Myxillidae	Iophon	minor	NORTHERN NEW ZEALAND (AUCKLAND)
	M27401_6	Metazoa	Porifera	Demospongiae	Axinellida	Axinellidae	Axinella	aruensis	NORTHERN TERRITORY	1
	M25919_2	Metazoa	Porifera	Demospongiae	Haplosclerida	Chalinidae	NA	NA	NORTHERN TERRITORY
	L102509_5	Viridiplantae	Streptophyta	Magnoliopsida	Malvales	Malvaceae	Iliamna	rivularis	OREGON	1
	L102593_5	Viridiplantae	Streptophyta	Magnoliopsida	Gentianales	Apocynaceae	Apocynum	androsaemifolium	OREGON
	L102593_6	Viridiplantae	Streptophyta	Magnoliopsida	Gentianales	Apocynaceae	Apocynum	androsaemifolium	OREGON
	M11537_5	Metazoa	Bryozoa	Gymnolaemata	Cheilostomatida	Schizoporellidae	Stylopoma	viride	PALAU ISLANDS	1
	M21673_5	Metazoa	Cnidaria	Anthozoa	Malacalcyonacea	Plexauridae	Euplexaura	sp.	PALAU ISLANDS
	M14817_6	Metazoa	Cnidaria	Anthozoa	Malacalcyonacea	Nephtheidae	Scleronephthya	imbricans	PALAU ISLANDS
	M33553_7	Metazoa	Porifera	Demospongiae	Haplosclerida	Niphatidae	Gelliodes	fibulata	PALAU ISLANDS
	M20757_5	Metazoa	Cnidaria	Anthozoa	Scleralcyonacea	Primnoidae	Calyptrophora	n. sp. cf. japonica	PALAU ISLANDS
	M21547_5	Metazoa	Cnidaria	Anthozoa	Scleralcyonacea	Ellisellidae	Viminella	sp. 1 (LJB)	PALAU ISLANDS
	M21691_5	Metazoa	Cnidaria	Anthozoa	Scleralcyonacea	Ellisellidae	Ellisella	sp. 3 (LJB)	PALAU ISLANDS
	M21675_5	Metazoa	Cnidaria	Anthozoa	Malacalcyonacea	Keroeididae	Keroeides	sp.	PALAU ISLANDS
	L124377_5	Viridiplantae	Streptophyta	Magnoliopsida	Sapindales	Rutaceae	Zanthoxylum	setulosum	PANAMA	1
	L125273_6	Viridiplantae	Streptophyta	Magnoliopsida	Santalales	Loranthaceae	Psittacanthus	chrismarii	PANAMA
	M19027_5	Metazoa	Chordata	Ascidiacea	Aplousobranchia	Polycitoridae	Aplidium	nadaense	PAPUA-NEW GUINEA (NEW GUINEA, PAPUA)	1
	M19173_5	Metazoa	Porifera	Demospongiae	Axinellida	Raspailiidae	Ceratopsion	sp. 1	PAPUA-NEW GUINEA (NEW GUINEA, PAPUA)
	M24313_5	Metazoa	Porifera	Demospongiae	Tetractinellida	Ancorinidae	Rhabdastrella	globostellata	PAPUA-NEW GUINEA (NEW GUINEA, PAPUA)
	L17249_5	Viridiplantae	Streptophyta	Magnoliopsida	Malvales	Tiliaceae	Trichospermum	pleiostigma	PAPUA-NEW GUINEA (NEW GUINEA, PAPUA)
	L18111_5	Viridiplantae	Streptophyta	Magnoliopsida	Rosales	Moraceae	Artocarpus	vrieseanus	PAPUA-NEW GUINEA (NEW GUINEA, PAPUA)
	L18227_5	Viridiplantae	Streptophyta	Magnoliopsida	Rosales	Moraceae	Artocarpus	vrieseanus	PAPUA-NEW GUINEA (NEW GUINEA, PAPUA)
	L78777_5	Viridiplantae	NA	NA	NA	NA	NA	NA	PAPUA-NEW GUINEA (NEW GUINEA, PAPUA)
	L83939_5	Viridiplantae	Streptophyta	Magnoliopsida	Fabales	Fabaceae	Pueraria	pulcherrima	PAPUA-NEW GUINEA (NEW GUINEA, PAPUA)
	L84947_5	Viridiplantae	Streptophyta	Magnoliopsida	Gentianales	Apocynaceae	Cerbera	floribunda	PAPUA-NEW GUINEA (NEW GUINEA, PAPUA)
	L131405_5	Viridiplantae	Streptophyta	Magnoliopsida	Gentianales	Rubiaceae	Gardenia	hansemannii	PAPUA-NEW GUINEA (NEW GUINEA, PAPUA)
	M10339_6	Metazoa	Porifera	Demospongiae	Haplosclerida	Petrosiidae	Petrosia	sp. 5	PAPUA-NEW GUINEA (NEW GUINEA, PAPUA)
	M10609_6	Metazoa	Porifera	Demospongiae	Clionaida	Clionaidae	Spheciospongia	sp. 82	PAPUA-NEW GUINEA (NEW GUINEA, PAPUA)
	M24185_6	Rhodophyta	Rhodophyta	Florideophyceae	Nemaliales	Galaxauraceae	Galaxaura	marginata	PAPUA-NEW GUINEA (NEW GUINEA, PAPUA)
	L14129_6	Viridiplantae	Streptophyta	Magnoliopsida	Gentianales	Apocynaceae	Ervatamia	orientalis	PAPUA-NEW GUINEA (NEW GUINEA, PAPUA)
	L22815_6	Viridiplantae	Streptophyta	Magnoliopsida	Sapindales	Burseraceae	Canarium	acutifolium	PAPUA-NEW GUINEA (NEW GUINEA, PAPUA)
	L48513_6	Viridiplantae	Streptophyta	Magnoliopsida	Sapindales	Meliaceae	Dysoxylum	bamleri	PAPUA-NEW GUINEA (NEW GUINEA, PAPUA)
	L48745_6	Viridiplantae	Streptophyta	Magnoliopsida	Sapindales	Burseraceae	Canarium	vitiense	PAPUA-NEW GUINEA (NEW GUINEA, PAPUA)
	L52031_6	Viridiplantae	Streptophyta	Magnoliopsida	Rosales	Moraceae	Streblus	glaber cf.	PAPUA-NEW GUINEA (NEW GUINEA, PAPUA)
	L52099_6	Viridiplantae	Streptophyta	Magnoliopsida	Rosales	Rosaceae	Prunus	costata	PAPUA-NEW GUINEA (NEW GUINEA, PAPUA)
	L84949_6	Viridiplantae	Streptophyta	Magnoliopsida	Sapindales	Meliaceae	Aglaia	tomentosa cf.	PAPUA-NEW GUINEA (NEW GUINEA, PAPUA)
	L131571_6	Viridiplantae	Streptophyta	Magnoliopsida	Gentianales	Rubiaceae	Tarenna	buruensis	PAPUA-NEW GUINEA (NEW GUINEA, PAPUA)
	L56591_6	Viridiplantae	Streptophyta	Magnoliopsida	Sapindales	Burseraceae	Canarium	sp.	PAPUA-NEW GUINEA (NEW GUINEA, PAPUA)
	L66109_6	Viridiplantae	Streptophyta	Magnoliopsida	Rosales	Moraceae	Ficus	archboldiana	PAPUA-NEW GUINEA (NEW GUINEA, PAPUA)
	L84947_6	Viridiplantae	Streptophyta	Magnoliopsida	Gentianales	Apocynaceae	Cerbera	floribunda	PAPUA-NEW GUINEA (NEW GUINEA, PAPUA)
	L95025_6	Viridiplantae	Streptophyta	Magnoliopsida	Sapindales	Burseraceae	Canarium	indicum	PAPUA-NEW GUINEA (NEW GUINEA, PAPUA)
	L84949_7	Viridiplantae	Streptophyta	Magnoliopsida	Sapindales	Meliaceae	Aglaia	tomentosa cf.	PAPUA-NEW GUINEA (NEW GUINEA, PAPUA)
	M22297_6	Metazoa	Chordata	Ascidiacea	Aplousobranchia	Polycitoridae	Polycitor	giganteus	PAPUA-NEW GUINEA (NEW GUINEA, PAPUA)
	L9953_7	Viridiplantae	Streptophyta	Magnoliopsida	Sapindales	Meliaceae	Trichilia	pallida	PARAGUAY	1
	L9317_5	Viridiplantae	Streptophyta	Magnoliopsida	Sapindales	Meliaceae	Guarea	grandifolia	PERU	1
	L17363_5	Viridiplantae	Streptophyta	Magnoliopsida	Sapindales	Burseraceae	Protium	gallosum	PERU
	L8161_6	Viridiplantae	Streptophyta	Magnoliopsida	Icacinales	Icacinaceae	Discophora	guianensis	PERU
	L8163_6	Viridiplantae	Streptophyta	Magnoliopsida	Gentianales	Apocynaceae	Lacmellea	peruviana	PERU
	L4625_6	Viridiplantae	Streptophyta	Magnoliopsida	Sapindales	Burseraceae	Trattinnickia	peruviana	PERU
	L9769_5	Viridiplantae	Streptophyta	Magnoliopsida	Sapindales	Rutaceae	Evodia	sp.	PHILIPPINE ISLANDS	1
	L29745_5	Viridiplantae	Streptophyta	Magnoliopsida	Sapindales	Meliaceae	Vavaea	amicorum	PHILIPPINE ISLANDS
	L59907_5	Viridiplantae	Streptophyta	Magnoliopsida	Malpighiales	Rhizophoraceae	Pellacalyx	lobbii	PHILIPPINE ISLANDS
	L61005_5	Viridiplantae	Streptophyta	Magnoliopsida	Sapindales	Meliaceae	Chisocheton	sp.	PHILIPPINE ISLANDS
	L84863_5	Viridiplantae	Streptophyta	Magnoliopsida	Rosales	Ulmaceae	Celtis	philippensis	PHILIPPINE ISLANDS
	L88577_5	Viridiplantae	Streptophyta	Magnoliopsida	Gentianales	Apocynaceae	Anodendron	paniculatum	PHILIPPINE ISLANDS
	L12495_6	Viridiplantae	Streptophyta	Magnoliopsida	Sapindales	Burseraceae	Canarium	euryphyllum	PHILIPPINE ISLANDS
	L52133_6	Viridiplantae	Streptophyta	Magnoliopsida	Malvales	Tiliaceae	Microcos	stylocarpa	PHILIPPINE ISLANDS
	L89683_6	Viridiplantae	Streptophyta	Magnoliopsida	Gentianales	Apocynaceae	Ichnocarpus	sp.	PHILIPPINE ISLANDS
	L20639_7	Viridiplantae	Streptophyta	Magnoliopsida	Sapindales	Burseraceae	Dacryodes	rostrata	PHILIPPINE ISLANDS
	L12937_6	Viridiplantae	Streptophyta	Magnoliopsida	Icacinales	Icacinaceae	Gomphandra	cumingiana	PHILIPPINE ISLANDS
	L114981_6	Viridiplantae	Streptophyta	Magnoliopsida	Santalales	Loranthaceae	Psittacanthus	calyculatus	PUEBLA	1
	L5353_5	Viridiplantae	Streptophyta	Magnoliopsida	Malpighiales	Euphorbiaceae	Sapium	laurocerasus	PUERTO RICO	1
	M21855_5	Metazoa	Cnidaria	NA	NA	NA	NA	NA	SAMOA	1
	M21869_6	Metazoa	Cnidaria	NA	NA	NA	NA	NA	SAMOA
	M18231_6	Metazoa	Chordata	Ascidiacea	Aplousobranchia	Polyclinidae	Pseudodistoma	sp. f	SOUTH AFRICA	1
	M18393_6	Metazoa	Porifera	Demospongiae	Poecilosclerida	Isodictyidae	Isodictya	alata cf.	SOUTH AFRICA
	M20679_6	Metazoa	Porifera	NA	NA	NA	NA	NA	SOUTH AFRICA
	M20691_6	Metazoa	Porifera	Demospongiae	Tetractinellida	Geodiidae	Geodia	sp. 1, n.sp.	SOUTH AFRICA
	L103467_5	Viridiplantae	Streptophyta	Magnoliopsida	Malpighiales	Euphorbiaceae	Euphorbia	marginata	SOUTH DAKOTA	1
	L104269_6	Viridiplantae	Streptophyta	Magnoliopsida	Asterales	Asteraceae	Sonchus	oleraceus	SOUTH DAKOTA
	L103461_3	Viridiplantae	Streptophyta	Magnoliopsida	Asterales	Asteraceae	Sonchus	oleraceus	SOUTH DAKOTA
	M5655_5	Metazoa	Porifera	Demospongiae	Poecilosclerida	Desmacididae	Psammopemma	sp. ntm 389	SOUTHEASTERN AUSTRALIA	1
	M1803_6	Metazoa	Porifera	Demospongiae	Chondrillida	Chondrillidae	Chondrosia	sp. 1	SOUTHEASTERN AUSTRALIA
	M3849_6	Metazoa	Porifera	Demospongiae	Poecilosclerida	Desmacididae	Psammopemma	sp. ntm 827	SOUTHEASTERN AUSTRALIA
	M5723_6	Metazoa	Porifera	Demospongiae	Poecilosclerida	Desmacididae	Desmapsamma	sp. ntm 617	SOUTHEASTERN AUSTRALIA
	M6043_6	Metazoa	Porifera	Demospongiae	Poecilosclerida	Myxillidae	Desmapsamma	kirki cf.	SOUTHEASTERN AUSTRALIA
	M5939_7	Metazoa	Porifera	Demospongiae	Poecilosclerida	Desmacididae	Psammascus	sp. ntm 531 cf.	SOUTHEASTERN AUSTRALIA
	M2789_6	Metazoa	Porifera	Demospongiae	Dictyoceratida	Dysideidae	Dysidea	fragilis	SOUTHERN NEW ZEALAND (ANTIPODEAN)	1
	M2817_6	Metazoa	Porifera	Demospongiae	Poecilosclerida	Chondropsidae	Chondropsis	sp.7 (da grey)	SOUTHERN NEW ZEALAND (ANTIPODEAN)
	M2827_6	Metazoa	Porifera	Demospongiae	Poecilosclerida	Chondropsidae	Chondropsis	sp.5	SOUTHERN NEW ZEALAND (ANTIPODEAN)
	M2839_6	Metazoa	Cnidaria	Hydrozoa	Leptothecata	Sertulariidae	Symplectoscyphus	sp.3	SOUTHERN NEW ZEALAND (ANTIPODEAN)
	M3527_6	Metazoa	Chordata	Ascidiacea	Stolidobranchia	Styelidae	Botrylloides	leachi	SOUTHERN NEW ZEALAND (ANTIPODEAN)
	M2809_7	Metazoa	Porifera	Demospongiae	Dendroceratida	Darwinellidae	Darwinella	rosea (thin)	SOUTHERN NEW ZEALAND (ANTIPODEAN)
	M3183_5	Metazoa	Chordata	Ascidiacea	Aplousobranchia	Polyclinidae	Pseudodistoma	sp.2	SOUTHERN NEW ZEALAND (CHATHAM)
	M2707_5	Metazoa	Porifera	Demospongiae	Poecilosclerida	Tedaniidae	Tedania	connectens (slimy)	SOUTHERN NEW ZEALAND (COOKIAN)
	M3173_5	Metazoa	Mollusca	Gastropoda	Neogastropoda	Buccinidae	Penion	sulcatus	SOUTHERN NEW ZEALAND (COOKIAN)
	M3711_6	Metazoa	Chordata	Ascidiacea	Aplousobranchia	Didemnidae	Trididemnum	sp. 7	SOUTHWESTERN AUSTRALIA	1
	M6249_6	Metazoa	Porifera	Demospongiae	Poecilosclerida	NA	NA	sp. 4	SOUTHWESTERN AUSTRALIA
	M6255_6	Metazoa	Porifera	Demospongiae	Poecilosclerida	NA	NA	sp. 5	SOUTHWESTERN AUSTRALIA
	L19393_5	Viridiplantae	Streptophyta	Magnoliopsida	Sapindales	Meliaceae	Sandoricum	koetjape	SUMATRA	1
	L19399_5	Viridiplantae	Streptophyta	Magnoliopsida	Sapindales	Meliaceae	Sandoricum	koetjape	SUMATRA
	L30761_5	Viridiplantae	Streptophyta	Magnoliopsida	Celastrales	Celastraceae	Maytenus	senegalensis	TANZANIA (TANGANYIKA, ZANZIBAR)	1
	L33841_5	Viridiplantae	Streptophyta	Magnoliopsida	Malvales	Tiliaceae	Triumfetta	annua	TANZANIA (TANGANYIKA, ZANZIBAR)
	L33955_5	Viridiplantae	Streptophyta	Magnoliopsida	Sapindales	Anacardiaceae	Ozoroa	mucronata	TANZANIA (TANGANYIKA, ZANZIBAR)
	L34409_5	Viridiplantae	Streptophyta	Magnoliopsida	Malpighiales	Euphorbiaceae	Synadenium	glaucescens	TANZANIA (TANGANYIKA, ZANZIBAR)
	L90865_5	Viridiplantae	Streptophyta	Magnoliopsida	Malpighiales	Euphorbiaceae	Synadenium	grantii	TANZANIA (TANGANYIKA, ZANZIBAR)
	L91571_5	Viridiplantae	Streptophyta	Magnoliopsida	Magnoliales	Annonaceae	Uvaria	scheffleri	TANZANIA (TANGANYIKA, ZANZIBAR)
	L127285_5	Viridiplantae	Streptophyta	Magnoliopsida	Lamiales	Acanthaceae	Dyschoriste	sp.	TANZANIA (TANGANYIKA, ZANZIBAR)
	M15679_6	Metazoa	Cnidaria	Anthozoa	Malacalcyonacea	Subergorgiidae	Subergorgia	suberosa	TANZANIA (TANGANYIKA, ZANZIBAR)
	L15721_6	Viridiplantae	Streptophyta	Magnoliopsida	Malpighiales	Euphorbiaceae	Bridelia	brideliifolia	TANZANIA (TANGANYIKA, ZANZIBAR)
	L30867_6	Viridiplantae	Streptophyta	Magnoliopsida	Rosales	Moraceae	Ficus	thonningii	TANZANIA (TANGANYIKA, ZANZIBAR)
	L34591_6	Viridiplantae	Streptophyta	Magnoliopsida	Malpighiales	Euphorbiaceae	Euphorbia	depauperata	TANZANIA (TANGANYIKA, ZANZIBAR)
	L36363_6	Viridiplantae	Streptophyta	Magnoliopsida	Malpighiales	Euphorbiaceae	Euphorbia	nyikae	TANZANIA (TANGANYIKA, ZANZIBAR)
	L51007_6	Viridiplantae	NA	NA	NA	NA	NA	NA	TANZANIA (TANGANYIKA, ZANZIBAR)
	L59037_6	Viridiplantae	Streptophyta	Magnoliopsida	Fabales	Fabaceae	Pericopsis	angolensis	TANZANIA (TANGANYIKA, ZANZIBAR)
	L59067_6	Viridiplantae	Streptophyta	Magnoliopsida	Gentianales	Apocynaceae	Landolphia	kirkii	TANZANIA (TANGANYIKA, ZANZIBAR)
	L91211_6	Viridiplantae	Streptophyta	Magnoliopsida	Sapindales	Burseraceae	Commiphora	eminii	TANZANIA (TANGANYIKA, ZANZIBAR)
	L91313_6	Viridiplantae	Streptophyta	Magnoliopsida	Malpighiales	Euphorbiaceae	Synadenium	grantii	TANZANIA (TANGANYIKA, ZANZIBAR)
	L91573_6	Viridiplantae	Streptophyta	Magnoliopsida	Sapindales	Burseraceae	Commiphora	eminii	TANZANIA (TANGANYIKA, ZANZIBAR)
	L127475_6	Viridiplantae	Streptophyta	Magnoliopsida	Malpighiales	Euphorbiaceae	Excoecaria	bussei	TANZANIA (TANGANYIKA, ZANZIBAR)
	L34275_7	Viridiplantae	Streptophyta	Magnoliopsida	Sapindales	Anacardiaceae	Ozoroa	obovata	TANZANIA (TANGANYIKA, ZANZIBAR)
	L34707_7	Viridiplantae	Streptophyta	Magnoliopsida	Malpighiales	Euphorbiaceae	Euphorbia	depauperata	TANZANIA (TANGANYIKA, ZANZIBAR)
	L13075_1	Viridiplantae	Streptophyta	Magnoliopsida	Fabales	Polygalaceae	Securidaca	longepedunculata	TANZANIA (TANGANYIKA, ZANZIBAR)
	L31151_2	Viridiplantae	Streptophyta	Magnoliopsida	Gentianales	Apocynaceae	Holarrhena	pubescens	TANZANIA (TANGANYIKA, ZANZIBAR)
	L59101_2	Viridiplantae	Streptophyta	Magnoliopsida	Ranunculales	Menispermaceae	Cissampelos	mucronata	TANZANIA (TANGANYIKA, ZANZIBAR)
	L29955_3	Viridiplantae	Streptophyta	Magnoliopsida	Solanales	Solanaceae	Solanum	plousianthemum	TANZANIA (TANGANYIKA, ZANZIBAR)
	L16943_6	Viridiplantae	Streptophyta	Magnoliopsida	Malpighiales	Euphorbiaceae	Euphorbia	tirucalli	TANZANIA (TANGANYIKA, ZANZIBAR)
	L17037_6	Viridiplantae	Streptophyta	Magnoliopsida	Malpighiales	Euphorbiaceae	Euphorbia	quinquecostata	TANZANIA (TANGANYIKA, ZANZIBAR)
	L30761_6	Viridiplantae	Streptophyta	Magnoliopsida	Celastrales	Celastraceae	Maytenus	senegalensis	TANZANIA (TANGANYIKA, ZANZIBAR)
	L90865_6	Viridiplantae	Streptophyta	Magnoliopsida	Malpighiales	Euphorbiaceae	Synadenium	grantii	TANZANIA (TANGANYIKA, ZANZIBAR)
	L91313_7	Viridiplantae	Streptophyta	Magnoliopsida	Malpighiales	Euphorbiaceae	Synadenium	grantii	TANZANIA (TANGANYIKA, ZANZIBAR)
	M7275_5	Metazoa	Porifera	Demospongiae	Dictyoceratida	Irciniidae	Ircinia	NA	TASMANIAN (ALL AREAS)	1
	M8495_5	Metazoa	Porifera	Demospongiae	Dictyoceratida	Spongiidae	NA	NA	TASMANIAN (ALL AREAS)
	M7345_6	Metazoa	Porifera	Demospongiae	Poecilosclerida	Chondropsidae	Chondropsis	sp.	TASMANIAN (ALL AREAS)
	M8477_7	Metazoa	Porifera	Demospongiae	Poecilosclerida	NA	NA	NA	TASMANIAN (ALL AREAS)
	L116207_5	Viridiplantae	Streptophyta	Magnoliopsida	Fabales	Fabaceae	Dalea	frutescens	TEXAS	1
	L116237_5	Viridiplantae	Streptophyta	Pinopsida	Cupressales	Cupressaceae	Juniperus	flaccida	TEXAS
	L126649_5	Viridiplantae	Streptophyta	Magnoliopsida	Lamiales	Oleaceae	Forestiera	reticulata	TEXAS
	L5261_5	Viridiplantae	Streptophyta	Magnoliopsida	Sapindales	Meliaceae	Aglaia	andamanica cf.	THAILAND	1
	L11505_5	Viridiplantae	Streptophyta	Magnoliopsida	Sapindales	Meliaceae	Aglaia	andamanica cf.	THAILAND
	L11873_5	Viridiplantae	Streptophyta	Magnoliopsida	Sapindales	Meliaceae	Chisocheton	sp.	THAILAND
	M17643_3	Metazoa	Porifera	Demospongiae	Verongiida	Aplysinellidae	Suberea	sp. 1	TONGA	1
	H222925_5	Fungi	Basidiomycota	Basidiomycota	Agaricales	Clitocybaceae	Collybia	sp.	UNITED STATES	1
	L104969_5	Viridiplantae	Streptophyta	Magnoliopsida	Buxales	Buxaceae	Buxus	microphylla	UNITED STATES
	L105251_5	Viridiplantae	Streptophyta	Magnoliopsida	Rosales	Moraceae	Morus	rubra	UNITED STATES
	L105671_5	Viridiplantae	Streptophyta	Magnoliopsida	Laurales	Lauraceae	Persea	borbonia	UNITED STATES
	L105905_5	Viridiplantae	Streptophyta	Pinopsida	Pinales	Pinaceae	Picea	abies	UNITED STATES
	L106255_5	Viridiplantae	Streptophyta	Lycopodiopsida	Lycopodiales	Lycopodiaceae	Lycopodium	digitatum	UNITED STATES
	L106457_5	Viridiplantae	Streptophyta	Magnoliopsida	Rosales	Rosaceae	Rosa	palustris	UNITED STATES
	L106711_5	Viridiplantae	Streptophyta	Magnoliopsida	Asterales	Asteraceae	Solidago	cutleri	UNITED STATES
	H211647_6	Fungi	Mucoromycota	Mucoromycetes	Mucorales	Mucoraceae	Mucor	sp.	UNITED STATES
	H213501_6	Fungi	NA	NA	NA	NA	NA	NA	UNITED STATES
	L127015_6	Viridiplantae	NA	NA	NA	NA	NA	NA	UNITED STATES
	L106003_7	Viridiplantae	Streptophyta	Magnoliopsida	Fagales	Betulaceae	Betula	populifolia	UNITED STATES
	L105785_1	Viridiplantae	Streptophyta	Magnoliopsida	Fabales	Fabaceae	Albizia	julibrissin	UNITED STATES
	L131037_1	Viridiplantae	NA	NA	NA	NA	NA	NA	UNITED STATES
	L104969_6	Viridiplantae	Streptophyta	Magnoliopsida	Buxales	Buxaceae	Buxus	microphylla	UNITED STATES
	M7807_6	Metazoa	Cnidaria	Anthozoa	Scleractinia	Merulinidae	Merulina	scabricula	UNKNOWN	1
	L126919_6	Viridiplantae	Streptophyta	Magnoliopsida	Malpighiales	Euphorbiaceae	Sapium	sp.	URUGUAY	1
	L131283_5	Viridiplantae	Streptophyta	Magnoliopsida	Gentianales	Rubiaceae	Mussaenda	glabra cf.	VIETNAM	1
	L131357_5	Viridiplantae	Streptophyta	Magnoliopsida	Gentianales	Rubiaceae	Lasianthus	langkokensis	VIETNAM
	L131529_5	Viridiplantae	Streptophyta	Magnoliopsida	Gentianales	Rubiaceae	Urophyllum	longifolium aff.	VIETNAM
	M1147_5	Metazoa	Porifera	Demospongiae	Tetractinellida	Theonellidae	Theonella	sp.2	WESTERN ATLANTIC (CARIBBEAN)	1
	L128491_6	Viridiplantae	Streptophyta	Magnoliopsida	Fabales	Fabaceae	Hovea	trisperma	WESTERN AUSTRALIA	1
